# Single-cell bisulfite-free 5mC and 5hmC sequencing with high sensitivity and scalability

**DOI:** 10.1101/2023.10.04.560836

**Authors:** Yunlong Cao, Yali Bai, Tianjiao Yuan, Liyang Song, Yu Fan, Liuhao Ren, Weiliang Song, Jiahui Peng, Ran An, Qingqing Gu, Yinghui Zheng, Xiaoliang Sunney Xie

## Abstract

Existing single cell bisulfite-based DNA methylation analysis is limited by low DNA recovery, and the measurement of 5hmC at single-base resolution remains challenging. Here we present a bisulfite-free single-cell whole-genome 5mC and 5hmC profiling technique, named Cabernet, which can characterize 5mC and 5hmC at single-base resolution with high genomic coverage. Cabernet utilizes Tn5 transposome for DNA fragmentation, which enables the discrimination between different alleles for measuring hemi-methylation status. Using Cabernet, we revealed the 5mC, hemi-5mC and 5hmC dynamics during early mouse embryo development, uncovering genomic regions exclusively governed by active or passive demethylation. We show that hemi-methylation status can be used to distinguish between pre– and post-replication cells, enabling more efficient cell grouping when integrated with 5mC profile. The property of Tn5 naturally enables Cabernet to achieve high-throughput single-cell methylome profiling, where we probed mouse cortical neurons and embryonic day 7.5 (E7.5) embryos, and constructed the library for thousands of single cells at high efficiency, demonstrating its potential for analyzing complex tissues at substantially low cost. Together, we present a new way of high-throughput methylome and hydroxymethylome detection at single-cell resolution, enabling efficient analysis of epigenetic status of biological systems with complicated nature such as neurons and cancer cells.

**Significance Statement:** Most of current methylation profiling techniques rely on bisulfite treatment, which suffers low DNA recovery. The technique proposed in this study, named Cabernet, can be used to measure 5mC and 5hmC at single-base resolution with high genomic coverage. By using Tn5 transposome, hemi-methylation status can be measured and high-throughput methylome profiling can be achieved. Together, it provides an efficient way to analyze the epigenetic landscape of complicated biological systems.
