## Supplementary Data 1 for "Single-cell bisulfite-free 5mC and 5hmC sequencing with high sensitivity and scalability"

### Sheet: K562
Supplementary Data 1: Cabernet, Cabernet-H and scWGBS on K562 cell line
Seq Date	SampleID	SeqType	SE_type	Species	Align_rate	CHcorrected_GenomeCov	CpG_coverage	MeanFragment_len	DupRate	Raw_depth	MeanCpG_ratio	mCHG_ratio	puc19_ModRatio	lambda_ModRatio	Clai_ModRate	RM_Genome_Cov	RM_CHcorrected_GenomeCov	RM_CpG_coverage
20190920	190907_scEM_3S	Cabernet	PE	hg38	0.7706	0.434	0.444	132	0.7579	10.19	0.4433	0.0116	0.9802	0.0129		0.4791	0.466	0.4948
20190920	190907_scEM_5S	Cabernet	PE	hg38	0.7468	0.3212	0.308	129	0.5517	3.56	0.3983	0.0105	0.9803	0.0118		0.3585	0.3448	0.3535
20190920	190907_scEM_6S	Cabernet	PE	hg38	0.7604	0.4096	0.4157	133	0.7621	9.68	0.4349	0.012	0.9868	0.0134		0.4518	0.4397	0.4624
20190920	190907_scEM_8S	Cabernet	PE	hg38	0.7522	0.303	0.2913	144	0.5397	2.86	0.4216	0.0083	0.9805	0.0096		0.3387	0.3253	0.3397
20190920	190907_scEM_9S	Cabernet	PE	hg38	0.7765	0.3509	0.3455	140	0.5257	3.41	0.456	0.0093	0.9835	0.0107		0.3914	0.3768	0.4039
20210319	K562_5hmC_1	Cabernet-H	PE	hg38	0.7345	0.4394	0.4749	185	0.7454	9.91	0.0065	0.0048	0.0177	0.004	0.9981	0.4823	0.4718	0.4756
20210319	K562_5hmC_2	Cabernet-H	PE	hg38	0.748	0.5736	0.6273	194	0.6783	11.15	0.0054	0.0042	0.0169	0.0037	0.9979	0.6273	0.6158	0.6278
20210319	K562_5hmC_3	Cabernet-H	PE	hg38	0.7517	0.5029	0.5738	180	0.6976	10.52	0.0058	0.0048	0.0187	0.0041	0.9976	0.5512	0.54	0.5743
20210319	K562_5hmC_4	Cabernet-H	PE	hg38	0.7453	0.3968	0.4328	177	0.7211	7.75	0.0073	0.0054	0.0187	0.0044	0.9965	0.4367	0.4261	0.4335
20210319	K562_5hmC_5	Cabernet-H	PE	hg38	0.742	0.4217	0.46	180	0.7627	10.09	0.0066	0.005	0.0182	0.0041	0.9977	0.4629	0.4528	0.4606
20210319	K562_5hmC_6	Cabernet-H	PE	hg38	0.7456	0.4261	0.4745	185	0.7473	9.45	0.0061	0.0048	0.0179	0.004	0.9976	0.4676	0.4575	0.475
20210319	K562_5hmC_7	Cabernet-H	PE	hg38	0.7513	0.4138	0.4544	169	0.7569	10.13	0.008	0.0061	0.0197	0.005	0.9983	0.455	0.4442	0.4551
20210319	K562_5hmC_8	Cabernet-H	PE	hg38	0.7443	0.4534	0.493	181	0.7496	10.44	0.0083	0.0051	0.0174	0.0042	0.9978	0.4977	0.4868	0.4938
20210319	K562_5hmC_K2	Cabernet-H	PE	hg38	0.7372	0.3962	0.446	195	0.7935	10.13	0.0062	0.0035	0.0148	0.0033	0.9983	0.4335	0.4254	0.4465
20210319	K562_5hmC_K6	Cabernet-H	PE	hg38	0.7413	0.3936	0.4265	174	0.7603	8.92	0.0065	0.0048	0.0187	0.0042	0.9987	0.4318	0.4226	0.427
20210319	K562_5hmC_K7	Cabernet-H	PE	hg38	0.7538	0.5128	0.5577	171	0.7008	10.88	0.0061	0.005	0.0179	0.0041	0.9968	0.5618	0.5506	0.5583
20210319	K562_5hmC_K8	Cabernet-H	PE	hg38	0.7472	0.5281	0.5733	175	0.6479	9.56	0.0073	0.0053	0.0208	0.0044	0.9978	0.5788	0.567	0.5741
20210330_20210409	scBS_K562_1	scBS-seq	PE	hg38	0.1298	0.2702	0.3903	208	0.1599	16.78	0.3825	0.0075	0.944	0.0051		0.2902	0.2902	0.3903
20210330_20210409	scBS_K562_2	scBS-seq	PE	hg38	0.228	0.3967	0.5479	214	0.1987	19.71	0.401	0.0072	0.9481	0		0.426	0.426	0.5479
20210330_20210409	scBS_K562_3	scBS-seq	PE	hg38	0.2343	0.341	0.482	217	0.1915	17.19	0.3891	0.0069	0.9442	0.005		0.3662	0.3662	0.482
20210330_20210409	scBS_K562_5	scBS-seq	PE	hg38	0.2381	0.3893	0.5567	179	0.0264	10.52	0.3777	0.0068	0.9375	0.0052		0.418	0.418	0.5567
20210330_20210409	scBS_K562_6	scBS-seq	PE	hg38	0.2277	0.3035	0.4484	185	0.0306	7.13	0.4159	0.0069	0.9325	0.0052		0.3259	0.3259	0.4484
20210330_20210409	scBS_K562_7	scBS-seq	PE	hg38	0.1795	0.2405	0.3583	179	0.0472	9.08	0.3956	0.0072	0.9346	0.0051		0.2582	0.2582	0.3583
20210330_20210409	sc5mC_K562_1	Cabernet	PE	hg38	0.7324	0.4674	0.5275	174	0.7864	13.45	0.4511	0.0062	0.9873	0.0017		0.5122	0.5018	0.5275
20210527	sc5mC_K562_3	Cabernet	PE	hg38	0.7431	0.4996	0.5614	173	0.7618	13.31	0.4486	0.0064	0.9866	0.0052		0.5472	0.5364	0.5614
20210527	sc5mC_K562_4	Cabernet	PE	hg38	0.6823	0.4146	0.4486	167	0.7719	11.11	0.4009	0.0072	0.9876	0.0059		0.4559	0.4452	0.4486
20210527	sc5mC_K562_5	Cabernet	PE	hg38	0.7318	0.4756	0.536	176	0.7717	12.84	0.444	0.0062	0.9888	0.0058		0.5209	0.5106	0.536
20210527	sc5mC_K562_6	Cabernet	PE	hg38	0.7143	0.416	0.4484	176	0.7976	11.52	0.4002	0.0058	0.9876	0.0063		0.4566	0.4466	0.4484
20210527	sc5mC_K562_7	Cabernet	PE	hg38	0.7089	0.5449	0.5981	181	0.7561	14.31	0.4275	0.0054	0.986	0.007		0.5972	0.5851	0.5981
20210427	Bulk_mC_K562_0425_1	bulk Cabernet	PE	hg38	0.6579	0.855144	0.9028	131.792	0.159912	35.7229	0.417686	0.01303	0.983491	0.00936541		0.923888	0.918233	0.9138
20210427	Bulk_mC_K562_0425_2	bulk Cabernet	PE	hg38	0.6646	0.854123	0.9005	131.062	0.160819	33.798	0.416825	0.0120503	0.984383	0.0100996		0.922905	0.917137	0.9125
