## Supplementary Data 2 for "Single-cell bisulfite-free 5mC and 5hmC sequencing with high sensitivity and scalability"

### Sheet: mESC
Supplementary Data 2: Cabernet-H on mESC
Seq Date	SampleID	SeqType	SE_type	Species	Cell Name	CHcorrectCov	CpG_Cov	AlignRate	DupRate	RawDepth	MeanLength	MeanCpG_ratio	mCHG_rate	Puc19_ModRate	Lambda_ModRate	CLAI_ModRate	RM_Genome_Cov	RM_CHcorrected_GenomeCov	RM_CpG_coverage
20210601	210525_mESC_5hmC_12	Cabernet-H	PE	mm10	ESC	0.539678	0.5632	0.646	0.683806	11.6911	162.502	0.0298836	0.00531734	0.0123636	0.00398768	0.997847	0.566433	0.555596	0.5632
20210601	210525_mESC_5hmC_4	Cabernet-H	PE	mm10	ESC	0.625971	0.6822	0.6769	0.605056	12.6553	155.774	0.0305521	0.00551671	0.0112739	0.00416833	0.995894	0.655729	0.644433	0.6822
20210601	210525_mESC_5hmC_14	Cabernet-H	PE	mm10	ESC	0.541283	0.5671	0.6472	0.730134	13.4893	173.177	0.0408358	0.00473282	0.0121646	0.00383186	0.996686	0.566705	0.557248	0.5671
20210601	210525_mESC_5hmC_9	Cabernet-H	PE	mm10	ESC	0.673179	0.7152	0.6483	0.589956	13.8038	163.814	0.0261038	0.00537215	0.0133406	0.00431653	0.997323	0.70356	0.693033	0.7152
20210601	210525_mESC_5hmC_13	Cabernet-H	PE	mm10	ESC	0.649167	0.6997	0.6713	0.643409	14.7971	162.296	0.0248333	0.00566798	0.0141684	0.00456737	0.998454	0.678451	0.668313	0.6997
20210601	210525_mESC_5hmC_7	Cabernet-H	PE	mm10	ESC	0.603523	0.6533	0.6627	0.701026	14.9794	172.125	0.0242194	0.00461988	0.0114707	0.00373766	0.995961	0.630496	0.621323	0.6533
20210601	210525_mESC_5hmC_1S	Cabernet-H	PE	mm10	ESC	0.667504	0.7176	0.6732	0.627121	14.9886	162.138	0.0195049	0.00518317	0.0144261	0.00434618	0.998059	0.697164	0.687191	0.7176
20210601	210525_mESC_5hmC_2	Cabernet-H	PE	mm10	ESC	0.627432	0.6801	0.6712	0.67269	15.0577	167.126	0.0437358	0.00497377	0.0119863	0.00384113	0.995722	0.655567	0.645937	0.6801
20210601	210525_mESC_5hmC_3	Cabernet-H	PE	mm10	ESC	0.571052	0.5981	0.6512	0.724554	15.5335	158.585	0.0286146	0.00600475	0.0146771	0.00458686	0.996702	0.598265	0.587894	0.5982
20210601	210524_mESC_5hmC_bulk2	Cabernet-H	PE	mm10	ESC	0.90904	0.9367	0.6358	0.151218	39.76	134.373	0.0351989	0.0128406	0.0147762	0.00904922	0.995479	0.937605	0.935851	0.9367
20210601	210524_mESC_5hmC_bulk1	Cabernet-H	PE	mm10	ESC	0.909181	0.9369	0.6334	0.137049	40.6045	134.252	0.0349002	0.0125865	0.0144533	0.00878511	0.997202	0.937753	0.935997	0.9369
