## Supplementary Table 1 for "Single-cell bisulfite-free 5mC and 5hmC sequencing with high sensitivity and scalability"

### Sheet: Sheet1
Supplementary Table 1: Cabernet Transposase-loaded Oligos (5'-3')
Reverse complement:	(5phos)CTGTCTCTTATACACATCT
Me-P5 adaptor	T/5Me-dC/GT/5Me-dC/GG/5Me-dC/AG/5Me-dC/GT/5Me-dC/AGATGTGTATAAGAGACAG
Me-P7 adaptor	GT/5Me-dC/T/5Me-dC/GTGGG/5Me-dC/T/5Me-dC/GGAGATGTGTATAAGAGACAG
HydMe-P5 adaptor	T/5HydMe-dC/GT/5HydMe-dC/GG/5HydMe-dC/AG/5HydMe-dC/GT/5HydMe-dC/AGATGTGTATAAGAGACAG
HydMe-P7 adaptor	GT/5HydMe-dC/T/5HydMe-dC/GTGGG/5HydMe-dC/T/5HydMe-dC/GGAGATGTGTATAAGAGACAG
