## Supplementary Table 3 for "Single-cell bisulfite-free 5mC and 5hmC sequencing with high sensitivity and scalability"

### Sheet: Sheet1
Supplementary Table 3: sciCabernet Transposase-loaded Oligos (5Me-dC, 5'-3')
Reverse Complement:	(5phos)CTGTCTCTTATACACATCT
Name	i5_PCR	i5_barcode	Mosaic end
sciCabernet_P5_Tn5_1	TCGTCGGCAGCGTCTGGGTT	TGCG	AGATGTGTATAAGAGACAG
sciCabernet_P5_Tn5_2	TCGTCGGCAGCGTCTGGGTT	ATACG	AGATGTGTATAAGAGACAG
sciCabernet_P5_Tn5_3	TCGTCGGCAGCGTCTGGGTT	GATATGAT	AGATGTGTATAAGAGACAG
sciCabernet_P5_Tn5_4	TCGTCGGCAGCGTCTGGGTT	CCGTCTATC	AGATGTGTATAAGAGACAG
sciCabernet_P5_Tn5_5	TCGTCGGCAGCGTCTGGGTT	CCGC	AGATGTGTATAAGAGACAG
sciCabernet_P5_Tn5_6	TCGTCGGCAGCGTCTGGGTT	TGTAG	AGATGTGTATAAGAGACAG
sciCabernet_P5_Tn5_7	TCGTCGGCAGCGTCTGGGTT	ATGTAGTC	AGATGTGTATAAGAGACAG
sciCabernet_P5_Tn5_8	TCGTCGGCAGCGTCTGGGTT	GAACTCGGC	AGATGTGTATAAGAGACAG
sciCabernet_P5_Tn5_9	TCGTCGGCAGCGTCTGGGTT	GAGT	AGATGTGTATAAGAGACAG
sciCabernet_P5_Tn5_10	TCGTCGGCAGCGTCTGGGTT	GGTA	AGATGTGTATAAGAGACAG
sciCabernet_P5_Tn5_11	TCGTCGGCAGCGTCTGGGTT	TAGTAA	AGATGTGTATAAGAGACAG
sciCabernet_P5_Tn5_12	TCGTCGGCAGCGTCTGGGTT	GTAG	AGATGTGTATAAGAGACAG
Name	i7_PCR	i7_barcode	Mosaic end
sciCabernet_P7_Tn5_1	GTCTCGTGGGCTCGGCTGTCC	CCTAG	AGATGTGTATAAGAGACAG
sciCabernet_P7_Tn5_2	GTCTCGTGGGCTCGGCTGTCC	AGAGC	AGATGTGTATAAGAGACAG
sciCabernet_P7_Tn5_3	GTCTCGTGGGCTCGGCTGTCC	CTACTATAC	AGATGTGTATAAGAGACAG
sciCabernet_P7_Tn5_4	GTCTCGTGGGCTCGGCTGTCC	TATC	AGATGTGTATAAGAGACAG
sciCabernet_P7_Tn5_5	GTCTCGTGGGCTCGGCTGTCC	TTGATGGCC	AGATGTGTATAAGAGACAG
sciCabernet_P7_Tn5_6	GTCTCGTGGGCTCGGCTGTCC	AGTT	AGATGTGTATAAGAGACAG
sciCabernet_P7_Tn5_7	GTCTCGTGGGCTCGGCTGTCC	GTTCGAAAG	AGATGTGTATAAGAGACAG
sciCabernet_P7_Tn5_8	GTCTCGTGGGCTCGGCTGTCC	TTAT	AGATGTGTATAAGAGACAG
