## Supplementary Table 5 for "Single-cell bisulfite-free 5mC and 5hmC sequencing with high sensitivity and scalability"

### Sheet: Sheet1
Supplementary Table 5: sciCabernet Sequencing Primers (LNA, 5'-3')
sciCabernet_Read1	TCGTCGGCAGCGTCTGGGTT
sciCabernet_Read2	GTCTCGTGGGCTCGGCTGTCC
sciCabernet_index1	GGACAGCCGAGCCCACGAGAC
sciCabernet_index2	AACCCAGACGCTGCCGACGA
