## Supplementary Table 6 for "Single-cell bisulfite-free 5mC and 5hmC sequencing with high sensitivity and scalability"

### Sheet: Cabernet
Reagent	Brand	cat no.	Requirement per cell		Price
Methyl oligo	GeneWiz	custom	0.00015OD	0.12	0.0176471
19bp-ME	GeneWiz	custom	0.00016OD	0.03	0.00441176
Tn5*	Novoprotein*	M045-B	6.25uM, 0.0048ul = 0.03uM		0
Qiagen protase	Qiagen		0.0625ul + 0.03 = 0.1	0.03	0.00441176
Q5	NEB	M0491L	0.16ul	1.45	0.213235
5m-dCTP	NEB	N0356S	10mM, 0.46ul	3.91	0.575
dNTP set	NEB	N0446S	100mM, 0.07ul	0.5	0.0735294
λDNA	NEB	N3011S	20ng(500ng eqv)	1.23	0.180882
covaris microtube	Covaris		1/60 tube	1.07	0.157353
ampure beads	Beckmam	B23319	60ul	5.47	0.804412
purify column	ZYMO	D4014	1 pcs	10.5	1.54412
EM kit	NEB	E7125L	1/160 large kit	35.5	5.22059
Q5U Master mix	NEB	M0597L	30ul	22.8	3.35294
Nextera primer P5/P7	GeneWiz	custom	100uM, 1ul	3	0.441176
				85.61	12.5897
sequencing			3G 150PE, 1x raw depth	112.5	16.5441
	hours, for 12 samples
procedure	hands on time	waiting time	all time
Cell lysis	0.1	2.5	2.6
Tn5 insertion	0.8	1.25	2.05
EM conversion	0.9	4.6	5.5
PCR	0.5	0.6	1.1
	2.3	8.95	11.25

### Sheet: HT-Cabernet 
Reagent	Brand	cat no.	Requirement per cell		Price
Methyl oligo	GeneWiz	custom	0.00015OD	0.12	0.0176471
19bp-ME	GeneWiz	custom	0.00016OD	0.03	0.00441176
Tn5*	Novoprotein*	M045-B	6.25uM, 0.0048ul = 0.03uM		0
Qiagen protase	Qiagen		0.0625ul + 0.03 = 0.1	0.03	0.00441176
Q5	NEB	M0491L	0.16ul	1.45	0.213235
5m-dCTP	NEB	N0356S	10mM, 0.46ul	3.91	0.575
dNTP set	NEB	N0446S	100mM, 0.07ul	0.5	0.0735294
λDNA	NEB	N3011S	20ng(500ng eqv)	1.23	0.180882
covaris microtube	Covaris		1/60 tube	1.07	0.157353
ampure beads	Beckmam	B23319	60ul	5.47	0.804412
purify column	ZYMO	C2004	1 plate	10.5	1.54412
EM kit	NEB	E7125L	1/160 large kit	13.2	1.94118
Q5U Master mix	NEB	M0597L	30ul	22.8	3.35294
Nextera primer P5/P7	GeneWiz	custom	100uM, 1ul	3	0.441176
				63.31	9.31029
sequencing			3G 150PE, 1x raw depth	112.5	16.5441
	hours, for 96 samples
procedure	hands on time	waiting time	all time
Cell lysis	1.2	2.5	3.7
Tn5 insertion	2.1	1.25	3.35
EM conversion	2.1	4.6	6.7
PCR	1.5	0.6	2.1
	6.9	8.95	15.85

### Sheet: scBS-seq
Reagent	Brand	cat no.	Requirement per cell		Price
Buffer RLT Plus	Qiagen			0.03	0.00441176
oligo	GeneWiz			15	2.20588
Lightning Bisulfite kit	ZYMO	D5030	1 pcs	33	4.85294
Klenow (exo-) (high Concentration) (50,000 U/mL)	Enzymatics	P7010-HC-L	4ul	171.27	25.1868
Exonuclease I	NEB	M0293L	2ul	6.3	0.926471
dNTP set	NEB	N0446S	10mM, 5ul	2.18	0.320588
ampure beads	Beckmam	B23319	240ul	21.88	3.21765
KAPA HiFi HotStart polymerase	Roche	KK2502	30ul	7.2	1.05882
NEBNext Multiplex Oligos for Illumina (Index Primers Set 1)	NEB	E7335S	24rxn	52.88	7.77647
				309.71	45.5456
sequencing			3G 150PE, 1x raw depth	112.5	16.5441
	hours, for 12 samples
procedure	hands on time	waiting time	all time
Cell lysis	0.4	1	1.4
BS conversion	1.6	3.6	5.2
Preamplification	3.2	8.8	12
PCR	0.5	0.5	1
	5.7	13.9	19.6

### Sheet: sci-Cabernet
Reagent	Brand	cat no.	Requirement per 100 cell		Price	Price/cell
Methyl oligo	GeneWiz	custom	0.00015OD x (12+8)	240	35.2941	0.367647
19bp-ME	GeneWiz	custom	0.00016OD	3	0.441176	0.00459559
Tn5*	Novoprotein*	M045-B	6.25uM, 0.0048ul = 0.03uM		0	0
Qiagen protase	Qiagen		0.0625ul + 0.03 = 0.1	3	0.441176	0.00459559
Q5	NEB	M0491L	0.16ul dilute 5x	29	4.26471	0.044424
5m-dCTP	NEB	N0356S	10mM, 0.46ul dilute 5x	78.2	11.5	0.119792
dNTP set	NEB	N0446S	100mM, 0.07ul	50	7.35294	0.0765931
λDNA	NEB	N3011S	20ng(500ng eqv)	123	18.0882	0.188419
covaris microtube	Covaris		1/60 tube	107	15.7353	0.163909
ampure beads	Beckmam	B23319	30ul	2.7	0.397059	0.00413603
purify column	ZYMO	D4014	5 pcs	52.5	7.72059	0.0804228
EM kit	NEB	E7125L	1/160 large kit	13.2	1.94118	0.0202206
Q5U Master mix	NEB	M0597L	30ul	22.8	3.35294	0.0349265
Nextera primer P5/P7	GeneWiz	custom	100uM, 1ul	3	0.441176	0.00459559
				727.4	106.971	1.11428
sequencing			3G 150PE, 1x raw depth	112.5	16.5441	0.172335
	hours, for plates
procedure	hands on time	waiting time	all time
Cell lysis	1.6	2.5	4.1
Tn5 insertion	11.2	2.5	13.7
EM conversion	0.9	4.6	5.5
PCR	0.5	0.6	1.1
	14.2	10.2	24.4

### Sheet: sci-MET
Reagent	Brand	cat no.	Requirement per 10 cell	Price	Price per cell
Tn5*	Novoprotein*	M045-B		0	0
Buffer RLT Plus	Qiagen			0	0
oligo	GeneWiz			8.6	0.86
Lightning Bisulfite kit	ZYMO	D5030	1 pcs	4.85	0.485
Klenow (exo-) (high Concentration) (50,000 U/mL)	Enzymatics	P7010-HC-L	4ul	25.19	2.519
Exonuclease I	NEB	M0293L	2ul	0.93	0.093
dNTP set	NEB	N0446S	10mM, 5ul	0.32	0.032
ampure beads	Beckmam	B23319	240ul	3.22	0.322
KAPA HiFi HotStart polymerase	Roche	KK2502	30ul	1.06	0.106
NEBNext Multiplex Oligos for Illumina (Index Primers Set 1)	NEB	E7335S	24rxn	7.78	0.778
				51.95	5.195
sequencing			3G 150PE, 1x raw depth	16.54	16.54
	hours, for plates
procedure	hands on time	waiting time	all time
Tn5 insertion	8	1	9
Pool and split	4	1.5	5.5
Cell lysis	1	1	2
BS conversion	5	3.6	8.6
Random priming	5	5.6	10.6
PCR	0.5	0.5	1
	23.5	13.2	36.7
